# Opposing chemosensory functions of closely related gustatory receptors

**DOI:** 10.1101/2023.06.20.545761

**Authors:** Ji-Eun Ahn, Hubert Amrein

## Abstract

Most animals have functionally distinct populations of taste cells, expressing receptors that are tuned to compounds of different valence. This organizational feature allows for discrimination between chemicals associated with specific taste modalities and facilitates differentiating between unadulterated foods and foods contaminated with toxic substances. In the fruit fly *D. melanogaster*, primary sensory neurons express taste receptors that are tuned to distinct groups of chemicals, thereby activating neural ensembles that elicit either feeding or avoidance behavior. Members of a family of ligand gated receptor channels, the Gustatory receptors (Grs), play a central role in these behaviors. In general, closely related, evolutionarily conserved Gr proteins are co-expressed in the same type of taste neurons, tuned to chemically related compounds, and therefore triggering the same behavioral response. Here, we report that members of the Gr28 subfamily are expressed in largely non-overlapping sets of taste neurons in *Drosophila* larvae, detect chemicals of different valence and trigger opposing feeding behaviors. We determined the intrinsic properties of *Gr28* neurons by expressing the mammalian Vanilloid Receptor (VR1), which is activated by capsaicin, a chemical to which wildtype *Drosophila* larvae do not respond. When VR1 is expressed in *Gr28a* neurons, larvae become attracted to capsaicin, consistent with reports showing that *Gr28a* itself encodes a receptor for nutritious RNA. In contrast, expression of VR1 in two pairs of *Gr28b.c* neurons triggers avoidance to capsaicin. Moreover, neuronal inactivation experiments show that the *Gr28b.c* neurons are necessary for avoidance of several bitter compounds. Lastly, behavioral experiments of *Gr28* deficient larvae and live Ca^2+^ imaging studies of *Gr28b.c* neurons revealed that denatonium benzoate, a synthetic bitter compound that shares structural similarities with natural bitter chemicals, is a ligand for a receptor complex containing a Gr28b.c or Gr28b.a subunit. Thus, the *Gr28* proteins, which have been evolutionarily conserved over 260 million years in insects, represent the first taste receptor subfamily in which specific members mediate behavior with opposite valence.
