## Supplementary material for "Opposing chemosensory functions of closely related gustatory receptors": Figure2-Source Data 1

### Sheet: Figure 2B
Figure 2-Source Data 1
Taste preference assay of larvae expressing VR1 in different Gr GRNs for 0.1 mM capsaicin. Taste preference assay of larvae with expression of VR1 in Gr28aonly GRNs using lexAop-GAL80 under control of Gr66a-LexA for 0.1 mM capsaicin.
Sample name	P.I.	Sample name	P.I.	Sample name	P.I.	Sample name	P.I.	Sample name	P.I.	Sample name	P.I.	Sample name	P.I.	Sample name	P.I.	Sample name	P.I.	Sample name	P.I.	Sample name	P.I.	Sample name	P.I.	Sample name	P.I.	Sample name	P.I.	Sample name	P.I.	Sample name	P.I.	Sample name	P.I.
w1118	-0.5	UAS-VR1 only	0.333333	Gr28a-GAL4 only	0.733333	Gr28a-GAL4/UAS-VR1	0.285714	Gr28ba-GAL4 only	0	Gr28ba-GAL4/UAS-VR1	-0.133333	Gr28bc-GAL4 only	0.571429	Gr28bc-GAL4/UAS-VR1	-0.4375	Gr28be-GAL4 only	-0.714286	Gr28be-GAL4/UAS-VR1	-0.2	Gr43a-GAL4 only	0.333333	Gr43a-GAL4/UAS-VR1	0.333333	Gr66a-GAL4 only	0.2	Gr66a-GAL4/UAS-VR1	-0.066667	Gr28a-GAL4 Gr66a-LexA only	-0.0666667	UAS-VR1 LexA-GAL80 only	0.0666667	Gr66a-LexA/UAS-VR1;Gr28a-GAL4/lexAop-GAL80	0.6
w1118	-0.066667	UAS-VR1 only	-0.066667	Gr28a-GAL4 only	-0.4	Gr28a-GAL4/UAS-VR1	0.266667	Gr28ba-GAL4 only	0.133333	Gr28ba-GAL4/UAS-VR1	0.4	Gr28bc-GAL4 only	0.133333	Gr28bc-GAL4/UAS-VR1	-0.266667	Gr28be-GAL4 only	0.076923	Gr28be-GAL4/UAS-VR1	0.466667	Gr43a-GAL4 only	-0.142857	Gr43a-GAL4/UAS-VR1	0.846154	Gr66a-GAL4 only	0.466667	Gr66a-GAL4/UAS-VR1	-0.133333	Gr28a-GAL4 Gr66a-LexA only	0.466667	UAS-VR1 LexA-GAL80 only	0.2	Gr66a-LexA/UAS-VR1;Gr28a-GAL4/lexAop-GAL80	0.333333
w1118	0.2	UAS-VR1 only	-0.266667	Gr28a-GAL4 only	0.466667	Gr28a-GAL4/UAS-VR1	0.181818	Gr28ba-GAL4 only	-0.066667	Gr28ba-GAL4/UAS-VR1	0.230769	Gr28bc-GAL4 only	-0.333333	Gr28bc-GAL4/UAS-VR1	-0.466667	Gr28be-GAL4 only	0.076923	Gr28be-GAL4/UAS-VR1	0.076923	Gr43a-GAL4 only	-0.133333	Gr43a-GAL4/UAS-VR1	0.866667	Gr66a-GAL4 only	0.142857	Gr66a-GAL4/UAS-VR1	-0.066667	Gr28a-GAL4 Gr66a-LexA only	-0.0666667	UAS-VR1 LexA-GAL80 only	0.2	Gr66a-LexA/UAS-VR1;Gr28a-GAL4/lexAop-GAL80	0.6
w1118	0	UAS-VR1 only	-0.266667	Gr28a-GAL4 only	0.333333	Gr28a-GAL4/UAS-VR1	0.533333	Gr28ba-GAL4 only	0.333333	Gr28ba-GAL4/UAS-VR1	0.428571	Gr28bc-GAL4 only	0.071429	Gr28bc-GAL4/UAS-VR1	-0.466667	Gr28be-GAL4 only	0.2	Gr28be-GAL4/UAS-VR1	0.538462	Gr43a-GAL4 only	0.2	Gr43a-GAL4/UAS-VR1	0.733333	Gr66a-GAL4 only	-0.466667	Gr66a-GAL4/UAS-VR1	0	Gr28a-GAL4 Gr66a-LexA only	0.0666667	UAS-VR1 LexA-GAL80 only	-0.266667	Gr66a-LexA/UAS-VR1;Gr28a-GAL4/lexAop-GAL80	0.333333
w1118	-0.2	UAS-VR1 only	0.6	Gr28a-GAL4 only	-0.333333	Gr28a-GAL4/UAS-VR1	0.266667	Gr28ba-GAL4 only	0.2	Gr28ba-GAL4/UAS-VR1	-0.2	Gr28bc-GAL4 only	0.333333	Gr28bc-GAL4/UAS-VR1	-0.2	Gr28be-GAL4 only	0	Gr28be-GAL4/UAS-VR1	0.071429	Gr43a-GAL4 only	0.071429	Gr43a-GAL4/UAS-VR1	0.733333	Gr66a-GAL4 only	0.692308	Gr66a-GAL4/UAS-VR1	-0.4	Gr28a-GAL4 Gr66a-LexA only	-0.6	UAS-VR1 LexA-GAL80 only	0.0666667	Gr66a-LexA/UAS-VR1;Gr28a-GAL4/lexAop-GAL80	0.2
w1118	0.333333	UAS-VR1 only	-0.066667	Gr28a-GAL4 only	-0.066667	Gr28a-GAL4/UAS-VR1	0.333333	Gr28ba-GAL4 only	0.333333	Gr28ba-GAL4/UAS-VR1	0.6	Gr28bc-GAL4 only	0.066667	Gr28bc-GAL4/UAS-VR1	-0.333333	Gr28be-GAL4 only	0.4	Gr28be-GAL4/UAS-VR1	-0.333333	Gr43a-GAL4 only	-0.133333	Gr43a-GAL4/UAS-VR1	0.6	Gr66a-GAL4 only	-0.2	Gr66a-GAL4/UAS-VR1	-0.333333	Gr28a-GAL4 Gr66a-LexA only	0.333333	UAS-VR1 LexA-GAL80 only	0.2	Gr66a-LexA/UAS-VR1;Gr28a-GAL4/lexAop-GAL80	0.466667
w1118	0.133333	UAS-VR1 only	0	Gr28a-GAL4 only	-0.733333	Gr28a-GAL4/UAS-VR1	0.1875	Gr28ba-GAL4 only	0.466667	Gr28ba-GAL4/UAS-VR1	0.266667	Gr28bc-GAL4 only	0.466667	Gr28bc-GAL4/UAS-VR1	-0.466667	Gr28be-GAL4 only	-0.066667	Gr28be-GAL4/UAS-VR1	-0.066667	Gr43a-GAL4 only	-0.1875	Gr43a-GAL4/UAS-VR1	0.466667	Gr66a-GAL4 only	0.333333	Gr66a-GAL4/UAS-VR1	-0.846154	Gr28a-GAL4 Gr66a-LexA only	0.4	UAS-VR1 LexA-GAL80 only	-0.0666667	Gr66a-LexA/UAS-VR1;Gr28a-GAL4/lexAop-GAL80	0.466667
w1118	-0.133333	UAS-VR1 only	-0.266667	Gr28a-GAL4 only	-0.466667	Gr28a-GAL4/UAS-VR1	0.466667	Gr28ba-GAL4 only	0.2	Gr28ba-GAL4/UAS-VR1	0.333333	Gr28bc-GAL4 only	-0.733333	Gr28bc-GAL4/UAS-VR1	-0.466667	Gr28be-GAL4 only	0.733333	Gr28be-GAL4/UAS-VR1	0.357143	Gr43a-GAL4 only	-0.2	Gr43a-GAL4/UAS-VR1	0.466667	Gr66a-GAL4 only	0.666667	Gr66a-GAL4/UAS-VR1	-0.533333	Gr28a-GAL4 Gr66a-LexA only	0.0666667	UAS-VR1 LexA-GAL80 only	-0.533333	Gr66a-LexA/UAS-VR1;Gr28a-GAL4/lexAop-GAL80	0.733333
w1118	0.066667	UAS-VR1 only	0.2	Gr28a-GAL4 only	-0.2	Gr28a-GAL4/UAS-VR1	0.571429	Gr28ba-GAL4 only	0.066667	Gr28ba-GAL4/UAS-VR1	0.2	Gr28bc-GAL4 only	0.6	Gr28bc-GAL4/UAS-VR1	-0.066667	Gr28be-GAL4 only	-0.333333	Gr28be-GAL4/UAS-VR1	0.333333	Gr43a-GAL4 only	-0.142857	Gr43a-GAL4/UAS-VR1	0.333333	Gr66a-GAL4 only	-0.133333	Gr66a-GAL4/UAS-VR1	-0.6	Gr28a-GAL4 Gr66a-LexA only	0.0666667	UAS-VR1 LexA-GAL80 only	0.4	Gr66a-LexA/UAS-VR1;Gr28a-GAL4/lexAop-GAL80	0.6
w1118	0.333333	UAS-VR1 only	-0.066667	Gr28a-GAL4 only	0.333333	Gr28a-GAL4/UAS-VR1	0.642857	Gr28ba-GAL4 only	-0.333333	Gr28ba-GAL4/UAS-VR1	0.066667	Gr28bc-GAL4 only	0.142857	Gr28bc-GAL4/UAS-VR1	-0.533333	Gr28be-GAL4 only	0.733333	Gr28be-GAL4/UAS-VR1	-0.066667	Gr43a-GAL4 only	0.2	Gr43a-GAL4/UAS-VR1	0.733333	Gr66a-GAL4 only	0.4	Gr66a-GAL4/UAS-VR1	-0.333333	Gr28a-GAL4 Gr66a-LexA only	0.2	UAS-VR1 LexA-GAL80 only	-0.6	Gr66a-LexA/UAS-VR1;Gr28a-GAL4/lexAop-GAL80	0.333333
w1118	-0.4			Gr28a-GAL4 only	-0.2	Gr28a-GAL4/UAS-VR1	0.066667	Gr28ba-GAL4 only	0.333333	Gr28ba-GAL4/UAS-VR1	-0.2	Gr28bc-GAL4 only	0.384615	Gr28bc-GAL4/UAS-VR1	-0.2	Gr28be-GAL4 only	-0.538462	Gr28be-GAL4/UAS-VR1	0.533333	Gr43a-GAL4 only	-0.2	Gr43a-GAL4/UAS-VR1	0.733333	Gr66a-GAL4 only	-0.2	Gr66a-GAL4/UAS-VR1	-0.466667	Gr28a-GAL4 Gr66a-LexA only	0.133333	UAS-VR1 LexA-GAL80 only	0.466667	Gr66a-LexA/UAS-VR1;Gr28a-GAL4/lexAop-GAL80	0.333333
w1118	0.384615			Gr28a-GAL4 only	0.2	Gr28a-GAL4/UAS-VR1	0	Gr28ba-GAL4 only	-0.142857	Gr28ba-GAL4/UAS-VR1	0.333333	Gr28bc-GAL4 only	-0.2	Gr28bc-GAL4/UAS-VR1	-0.466667	Gr28be-GAL4 only	0.714286	Gr28be-GAL4/UAS-VR1	-0.333333	Gr43a-GAL4 only	-0.142857	Gr43a-GAL4/UAS-VR1	-0.066667	Gr66a-GAL4 only	0.4	Gr66a-GAL4/UAS-VR1	-0.333333	Gr28a-GAL4 Gr66a-LexA only	-0.266667	UAS-VR1 LexA-GAL80 only	0.0666667	Gr66a-LexA/UAS-VR1;Gr28a-GAL4/lexAop-GAL80	0.6
w1118	-0.066667			Gr28a-GAL4 only	0.066667	Gr28a-GAL4/UAS-VR1	0.2	Gr28ba-GAL4 only	0.333333	Gr28ba-GAL4/UAS-VR1	-0.066667	Gr28bc-GAL4 only	0.4	Gr28bc-GAL4/UAS-VR1	-0.133333	Gr28be-GAL4 only	0.866667	Gr28be-GAL4/UAS-VR1	-0.066667	Gr43a-GAL4 only	0.066667			Gr66a-GAL4 only	0.333333			Gr28a-GAL4 Gr66a-LexA only	-0.533333	UAS-VR1 LexA-GAL80 only	0.333333	Gr66a-LexA/UAS-VR1;Gr28a-GAL4/lexAop-GAL80	0.733333
w1118	0.466667			Gr28a-GAL4 only	0.066667	Gr28a-GAL4/UAS-VR1	0.4	Gr28ba-GAL4 only	0.2	Gr28ba-GAL4/UAS-VR1	0	Gr28bc-GAL4 only	0.066667	Gr28bc-GAL4/UAS-VR1	-0.466667	Gr28be-GAL4 only	0			Gr43a-GAL4 only	-0.2			Gr66a-GAL4 only	0.333333			Gr28a-GAL4 Gr66a-LexA only	-0.333333			Gr66a-LexA/UAS-VR1;Gr28a-GAL4/lexAop-GAL80	0.2
w1118	-0.066667			Gr28a-GAL4 only	0.066667	Gr28a-GAL4/UAS-VR1	0.733333	Gr28ba-GAL4 only	0.133333	Gr28ba-GAL4/UAS-VR1	0.066667	Gr28bc-GAL4 only	0.466667	Gr28bc-GAL4/UAS-VR1	-0.545455	Gr28be-GAL4 only	0.066667			Gr43a-GAL4 only	-0.2			Gr66a-GAL4 only	0.066667			Gr28a-GAL4 Gr66a-LexA only	0.2			Gr66a-LexA/UAS-VR1;Gr28a-GAL4/lexAop-GAL80	0.666667
w1118	-0.333333			Gr28a-GAL4 only	-0.285714	Gr28a-GAL4/UAS-VR1	0.333333	Gr28ba-GAL4 only	0.533333	Gr28ba-GAL4/UAS-VR1	-0.071429	Gr28bc-GAL4 only	0.2	Gr28bc-GAL4/UAS-VR1	-0.615385	Gr28be-GAL4 only	0.2			Gr43a-GAL4 only	-0.466667			Gr66a-GAL4 only	0.333333			Gr28a-GAL4 Gr66a-LexA only	0.133333			Gr66a-LexA/UAS-VR1;Gr28a-GAL4/lexAop-GAL80	0.133333
w1118	-0.214286					Gr28a-GAL4/UAS-VR1	0.285714	Gr28ba-GAL4 only	0	Gr28ba-GAL4/UAS-VR1	0.6	Gr28bc-GAL4 only	0.266667	Gr28bc-GAL4/UAS-VR1	-0.4375	Gr28be-GAL4 only	0.066667			Gr43a-GAL4 only	0.2							Gr28a-GAL4 Gr66a-LexA only	0.2			Gr66a-LexA/UAS-VR1;Gr28a-GAL4/lexAop-GAL80	0.466667
						Gr28a-GAL4/UAS-VR1	0.333333	Gr28ba-GAL4 only	0.2	Gr28ba-GAL4/UAS-VR1	0.4	Gr28bc-GAL4 only	-0.333333	Gr28bc-GAL4/UAS-VR1	-0.866667					Gr43a-GAL4 only	-0.3125											Gr66a-LexA/UAS-VR1;Gr28a-GAL4/lexAop-GAL80	0.133333
										Gr28ba-GAL4/UAS-VR1	0									Gr43a-GAL4 only	-0.6
																				Gr43a-GAL4 only	0.384615
																				Gr43a-GAL4 only	0.2
																				Gr43a-GAL4 only	0.333333
