## Supplementary material for "Opposing chemosensory functions of closely related gustatory receptors": Figure 2-figure supplement 1-Source Data 2

### Sheet: (B)
Figure 2-figure supplement 1
(B) Quantification of GFP positive GRNs recorded from images of Gr28a GRNs expressing UAS-GCaMP6m (A).
Sample name	GFP+ cells in TOG	Sample name	GFP+ cells in DOG	Sample name	GFP+ cells in DPS/VPS	Sample name	GFP+ cells in PPS	Sample name	GFP+ cells in TOG	Sample name	GFP+ cells in DOG	Sample name	GFP+ cells in DPS/VPS	Sample name	GFP+ cells in PPS
Control-TO-DO-DPS/VPS #1	2	Control-TO-DO-DPS/VPS #1	1	Control-TO-DO-DPS/VPS #1	1	Control-PPS #1	1	lexAop-GAL80-TO-DO-DPS/VPS #1	2	lexAop-GAL80-TO-DO-DPS/VPS #1	1	lexAop-GAL80-TO-DO-DPS/VPS #1	1	lexAop-GAL80-PPS #1	2
Control-TO-DO-DPS/VPS #2	1	Control-TO-DO-DPS/VPS #2	1	Control-TO-DO-DPS/VPS #2	0	Control-PPS #2	3	lexAop-GAL80-TO-DO-DPS/VPS #2	1	lexAop-GAL80-TO-DO-DPS/VPS #2	1	lexAop-GAL80-TO-DO-DPS/VPS #2	0	lexAop-GAL80-PPS #2	2
Control-TO-DO-DPS/VPS #3	1	Control-TO-DO-DPS/VPS #3	1	Control-TO-DO-DPS/VPS #3	1	Control-PPS #3	3	lexAop-GAL80-TO-DO-DPS/VPS #3	2	lexAop-GAL80-TO-DO-DPS/VPS #3	1	lexAop-GAL80-TO-DO-DPS/VPS #3	0	lexAop-GAL80-PPS #3	1
Control-TO-DO-DPS/VPS #4	2	Control-TO-DO-DPS/VPS #4	1	Control-TO-DO-DPS/VPS #4	0	Control-PPS #4	2	lexAop-GAL80-TO-DO-DPS/VPS #4	2	lexAop-GAL80-TO-DO-DPS/VPS #4	1	lexAop-GAL80-TO-DO-DPS/VPS #4	1	lexAop-GAL80-PPS #4	1
Control-TO-DO-DPS/VPS #5	2	Control-TO-DO-DPS/VPS #5	0	Control-TO-DO-DPS/VPS #5	1	Control-PPS #5	3	lexAop-GAL80-TO-DO-DPS/VPS #5	2	lexAop-GAL80-TO-DO-DPS/VPS #5	1	lexAop-GAL80-TO-DO-DPS/VPS #5	0	lexAop-GAL80-PPS #5	1
Control-TO-DO-DPS/VPS #6	1	Control-TO-DO-DPS/VPS #6	0	Control-TO-DO-DPS/VPS #6	1	Control-PPS #6	3	lexAop-GAL80-TO-DO-DPS/VPS #6	0	lexAop-GAL80-TO-DO-DPS/VPS #6	0	lexAop-GAL80-TO-DO-DPS/VPS #6	0	lexAop-GAL80-PPS #6	1
Control-TO-DO-DPS/VPS #7	2	Control-TO-DO-DPS/VPS #7	1	Control-TO-DO-DPS/VPS #7	1	Control-PPS #7	3	lexAop-GAL80-TO-DO-DPS/VP S#7	0	lexAop-GAL80-TO-DO-DPS/VP S#7	0	lexAop-GAL80-TO-DO-DPS/VP S#7	0	lexAop-GAL80-PPS #7	2
Control-TO-DO-DPS/VPS #8	2	Control-TO-DO-DPS/VPS #8	1	Control-TO-DO-DPS/VPS #8	0	Control-PPS #8	3	lexAop-GAL80-TO-DO-DPS/VPS #8	0	lexAop-GAL80-TO-DO-DPS/VPS #8	0	lexAop-GAL80-TO-DO-DPS/VPS #8	0	lexAop-GAL80-PPS #8	1
Control-TO-DO-DPS/VPS #9	2	Control-TO-DO-DPS/VPS #9	2	Control-TO-DO-DPS/VPS #9	0	Control-PPS #9	3	lexAop-GAL80-TO-DO-DPS/VPS #9	0	lexAop-GAL80-TO-DO-DPS/VPS #9	0	lexAop-GAL80-TO-DO-DPS/VPS #9	0	lexAop-GAL80-PPS #9	1
Control-TO-DO-DPS/VPS #10	1	Control-TO-DO-DPS/VPS #10	0	Control-TO-DO-DPS/VPS #10	1	Control-PPS #10	1	lexAop-GAL80-TO-DO-DPS/VPS #10	0	lexAop-GAL80-TO-DO-DPS/VPS #10	0	lexAop-GAL80-TO-DO-DPS/VPS #10	0	lexAop-GAL80-PPS #10	1
Control-TO-DO-DPS/VPS #11	1	Control-TO-DO-DPS/VPS #11	1	Control-TO-DO-DPS/VPS #11	1	Control-PPS #11	2	lexAop-GAL80-TO-DO-DPS/VPS #11	0	lexAop-GAL80-TO-DO-DPS/VPS #11	0	lexAop-GAL80-TO-DO-DPS/VPS #11	0	lexAop-GAL80-PPS #11	2
Control-TO-DO-DPS/VPS #12	2	Control-TO-DO-DPS/VPS #12	1	Control-TO-DO-DPS/VPS #12	0	Control-PPS #12	2	lexAop-GAL80-TO-DO-DPS/VPS #12	0	lexAop-GAL80-TO-DO-DPS/VPS #12	0	lexAop-GAL80-TO-DO-DPS/VPS #12	0	lexAop-GAL80-PPS #12	2
Control-TO-DO-DPS/VPS #13	2	Control-TO-DO-DPS/VPS #13	2	Control-TO-DO-DPS/VPS #13	1	Control-PPS #13	3	lexAop-GAL80-TO-DO-DPS/VPS #13	0	lexAop-GAL80-TO-DO-DPS/VPS #13	0	lexAop-GAL80-TO-DO-DPS/VPS #13	0	lexAop-GAL80-PPS #13	0
Control-TO-DO-DPS/VPS #14	1	Control-TO-DO-DPS/VPS #14	1	Control-TO-DO-DPS/VPS #14	1
