## Supplementary material for "Opposing chemosensory functions of closely related gustatory receptors": Figure 3-Source Data 1

### Sheet: Figure 3- 5 mM Denatonium
Figure 3-Source Data 1
Taste preference assay for bitter compounds of larvae with inactivated Gr28bc or Gr28be GRNs using expression of UAS-Kir2.1
Sample name	P.I. [5 mM denatonium]	Sample name	P.I. [5 mM denatonium]	Sample name	P.I. [5 mM denatonium]	Sample name	P.I. [5 mM denatonium]	Sample name	P.I. [5 mM denatonium]
UAS-Kir2.1 only	-0.357143	Gr28bc-GAL4 only	-0.4	Gr28bc-GAL4/UAS-Kir2.1	-0.066667	Gr28be-GAL4 only	-0.866667	Gr28be-GAL4/UAS-Kir2.1	-0.6
UAS-Kir2.1 only	-0.6875	Gr28bc-GAL4 only	-0.466667	Gr28bc-GAL4/UAS-Kir2.1	-0.6	Gr28be-GAL4 only	-1	Gr28be-GAL4/UAS-Kir2.1	0.066667
UAS-Kir2.1 only	-0.2	Gr28bc-GAL4 only	-0.266667	Gr28bc-GAL4/UAS-Kir2.1	-0.333333	Gr28be-GAL4 only	0.285714	Gr28be-GAL4/UAS-Kir2.1	-1
UAS-Kir2.1 only	-0.866667	Gr28bc-GAL4 only	-0.466667	Gr28bc-GAL4/UAS-Kir2.1	-0.4	Gr28be-GAL4 only	-0.6	Gr28be-GAL4/UAS-Kir2.1	-0.2
UAS-Kir2.1 only	-1	Gr28bc-GAL4 only	-0.333333	Gr28bc-GAL4/UAS-Kir2.1	0.2	Gr28be-GAL4 only	-0.666667	Gr28be-GAL4/UAS-Kir2.1	-0.733333
UAS-Kir2.1 only	-0.866667	Gr28bc-GAL4 only	-0.733333	Gr28bc-GAL4/UAS-Kir2.1	0.2	Gr28be-GAL4 only	-1	Gr28be-GAL4/UAS-Kir2.1	-0.6
UAS-Kir2.1 only	-0.714286	Gr28bc-GAL4 only	-0.6	Gr28bc-GAL4/UAS-Kir2.1	-0.142857	Gr28be-GAL4 only	-0.6	Gr28be-GAL4/UAS-Kir2.1	-0.2
UAS-Kir2.1 only	-0.866667	Gr28bc-GAL4 only	-1	Gr28bc-GAL4/UAS-Kir2.1	-0.266667	Gr28be-GAL4 only	-0.6	Gr28be-GAL4/UAS-Kir2.1	-0.733333
UAS-Kir2.1 only	-0.666667	Gr28bc-GAL4 only	-0.666667	Gr28bc-GAL4/UAS-Kir2.1	-0.2	Gr28be-GAL4 only	0	Gr28be-GAL4/UAS-Kir2.1	-0.230769
UAS-Kir2.1 only	-0.866667	Gr28bc-GAL4 only	-0.333333	Gr28bc-GAL4/UAS-Kir2.1	0.4	Gr28be-GAL4 only	-0.466667	Gr28be-GAL4/UAS-Kir2.1	-0.6
UAS-Kir2.1 only	-0.571429	Gr28bc-GAL4 only	-0.266667	Gr28bc-GAL4/UAS-Kir2.1	0.466667	Gr28be-GAL4 only	-0.6	Gr28be-GAL4/UAS-Kir2.1	-1
UAS-Kir2.1 only	-1	Gr28bc-GAL4 only	-0.333333	Gr28bc-GAL4/UAS-Kir2.1	-0.2	Gr28be-GAL4 only	-0.6	Gr28be-GAL4/UAS-Kir2.1	-0.6
UAS-Kir2.1 only	-0.733333	Gr28bc-GAL4 only	0.066667	Gr28bc-GAL4/UAS-Kir2.1	0.2	Gr28be-GAL4 only	-0.428571	Gr28be-GAL4/UAS-Kir2.1	-0.6
UAS-Kir2.1 only	-0.666667	Gr28bc-GAL4 only	-0.466667	Gr28bc-GAL4/UAS-Kir2.1	-0.333333	Gr28be-GAL4 only	-0.466667	Gr28be-GAL4/UAS-Kir2.1	-0.6
UAS-Kir2.1 only	-0.066667	Gr28bc-GAL4 only	-0.866667	Gr28bc-GAL4/UAS-Kir2.1	-0.466667	Gr28be-GAL4 only	-0.6	Gr28be-GAL4/UAS-Kir2.1	-0.466667
UAS-Kir2.1 only	-0.466667	Gr28bc-GAL4 only	-0.333333	Gr28bc-GAL4/UAS-Kir2.1	-0.066667	Gr28be-GAL4 only	-0.4
UAS-Kir2.1 only	-0.866667	Gr28bc-GAL4 only	-0.466667	Gr28bc-GAL4/UAS-Kir2.1	-0.2	Gr28be-GAL4 only	-0.571429
UAS-Kir2.1 only	-0.266667	Gr28bc-GAL4 only	-0.8			Gr28be-GAL4 only	-0.2
		Gr28bc-GAL4 only	-0.466667
		Gr28bc-GAL4 only	-0.866667

### Sheet: Figure 3- 5 mM Quinine
Figure 3-Source Data 1
Taste preference assay for bitter compounds of larvae with inactivated Gr28bc or Gr28be GRNs using expression of UAS-Kir2.1
Sample name	P.I. [5 mM quinine]	Sample name	P.I. [5 mM quinine]	Sample name	P.I. [5 mM quinine]	Sample name	P.I. [5 mM quinine]	Sample name	P.I. [5 mM quinine]
UAS-Kir2.1 only	-0.733333	Gr28bc-GAL4 only	-0.8	Gr28bc-GAL4/UAS-Kir2.1	0.2	Gr28be-GAL4 only	-1	Gr28be-GAL4/UAS-Kir2.1	-0.466667
UAS-Kir2.1 only	-0.866667	Gr28bc-GAL4 only	-0.6	Gr28bc-GAL4/UAS-Kir2.1	-0.133333	Gr28be-GAL4 only	-0.6	Gr28be-GAL4/UAS-Kir2.1	-0.6
UAS-Kir2.1 only	-0.6	Gr28bc-GAL4 only	0.533333	Gr28bc-GAL4/UAS-Kir2.1	0.2	Gr28be-GAL4 only	-0.066667	Gr28be-GAL4/UAS-Kir2.1	-0.866667
UAS-Kir2.1 only	-0.933333	Gr28bc-GAL4 only	-0.666667	Gr28bc-GAL4/UAS-Kir2.1	0.533333	Gr28be-GAL4 only	-0.733333	Gr28be-GAL4/UAS-Kir2.1	-0.6
UAS-Kir2.1 only	-0.066667	Gr28bc-GAL4 only	-0.2	Gr28bc-GAL4/UAS-Kir2.1	-0.333333	Gr28be-GAL4 only	-1	Gr28be-GAL4/UAS-Kir2.1	-0.866667
UAS-Kir2.1 only	-0.733333	Gr28bc-GAL4 only	-0.4	Gr28bc-GAL4/UAS-Kir2.1	-0.133333	Gr28be-GAL4 only	-0.6	Gr28be-GAL4/UAS-Kir2.1	-0.466667
UAS-Kir2.1 only	-1	Gr28bc-GAL4 only	-0.6	Gr28bc-GAL4/UAS-Kir2.1	0.333333	Gr28be-GAL4 only	-0.733333	Gr28be-GAL4/UAS-Kir2.1	-0.6
UAS-Kir2.1 only	-1	Gr28bc-GAL4 only	-1	Gr28bc-GAL4/UAS-Kir2.1	0.466667	Gr28be-GAL4 only	-1	Gr28be-GAL4/UAS-Kir2.1	-0.533333
UAS-Kir2.1 only	-0.6	Gr28bc-GAL4 only	-0.6	Gr28bc-GAL4/UAS-Kir2.1	-0.466667	Gr28be-GAL4 only	-0.333333	Gr28be-GAL4/UAS-Kir2.1	-0.2
UAS-Kir2.1 only	-1	Gr28bc-GAL4 only	-0.466667	Gr28bc-GAL4/UAS-Kir2.1	0.066667	Gr28be-GAL4 only	-1	Gr28be-GAL4/UAS-Kir2.1	-0.533333
UAS-Kir2.1 only	-0.466667	Gr28bc-GAL4 only	-0.866667	Gr28bc-GAL4/UAS-Kir2.1	-0.333333	Gr28be-GAL4 only	-0.733333	Gr28be-GAL4/UAS-Kir2.1	-0.333333
UAS-Kir2.1 only	-1	Gr28bc-GAL4 only	-0.8	Gr28bc-GAL4/UAS-Kir2.1	0.333333	Gr28be-GAL4 only	-1	Gr28be-GAL4/UAS-Kir2.1	-0.733333
UAS-Kir2.1 only	-0.733333	Gr28bc-GAL4 only	-0.666667	Gr28bc-GAL4/UAS-Kir2.1	-0.733333	Gr28be-GAL4 only	-0.466667	Gr28be-GAL4/UAS-Kir2.1	-0.733333
UAS-Kir2.1 only	-0.733333	Gr28bc-GAL4 only	-0.866667	Gr28bc-GAL4/UAS-Kir2.1	0.133333	Gr28be-GAL4 only	-0.866667	Gr28be-GAL4/UAS-Kir2.1	-0.333333
UAS-Kir2.1 only	-0.533333	Gr28bc-GAL4 only	-0.533333	Gr28bc-GAL4/UAS-Kir2.1	-0.2	Gr28be-GAL4 only	-0.866667	Gr28be-GAL4/UAS-Kir2.1	-0.733333
UAS-Kir2.1 only	-0.733333	Gr28bc-GAL4 only	-0.6	Gr28bc-GAL4/UAS-Kir2.1	-0.333333	Gr28be-GAL4 only	-0.666667	Gr28be-GAL4/UAS-Kir2.1	-0.666667
UAS-Kir2.1 only	-0.6	Gr28bc-GAL4 only	-0.733333	Gr28bc-GAL4/UAS-Kir2.1	-0.2	Gr28be-GAL4 only	-0.533333	Gr28be-GAL4/UAS-Kir2.1	-0.466667
UAS-Kir2.1 only	-1	Gr28bc-GAL4 only	-0.866667	Gr28bc-GAL4/UAS-Kir2.1	0.066667			Gr28be-GAL4/UAS-Kir2.1	-0.866667
				Gr28bc-GAL4/UAS-Kir2.1	0.2

### Sheet: Figure 3- 5 mM Lobeline
Figure 3-Source Data 1
Taste preference assay for bitter compounds of larvae with inactivated Gr28bc or Gr28be GRNs using expression of UAS-Kir2.1
Sample name	P.I. [5 mM lobeline]	Sample name	P.I. [5 mM lobeline]	Sample name	P.I. [5 mM lobeline]	Sample name	P.I. [5 mM lobeline]	Sample name	P.I. [5 mM lobeline]
UAS-Kir2.1 only	-0.6	Gr28bc-GAL4 only	0.2	Gr28bc-GAL4/UAS-Kir2.1	0.733333	Gr28be-GAL4 only	-0.866667	Gr28be-GAL4/UAS-Kir2.1	-0.066667
UAS-Kir2.1 only	-0.933333	Gr28bc-GAL4 only	-0.333333	Gr28bc-GAL4/UAS-Kir2.1	-0.266667	Gr28be-GAL4 only	-0.733333	Gr28be-GAL4/UAS-Kir2.1	-0.2
UAS-Kir2.1 only	-0.733333	Gr28bc-GAL4 only	0.066667	Gr28bc-GAL4/UAS-Kir2.1	0.2	Gr28be-GAL4 only	-0.666667	Gr28be-GAL4/UAS-Kir2.1	-0.466667
UAS-Kir2.1 only	-1	Gr28bc-GAL4 only	-0.733333	Gr28bc-GAL4/UAS-Kir2.1	0.6	Gr28be-GAL4 only	-0.733333	Gr28be-GAL4/UAS-Kir2.1	0.333333
UAS-Kir2.1 only	-0.666667	Gr28bc-GAL4 only	-0.466667	Gr28bc-GAL4/UAS-Kir2.1	0.466667	Gr28be-GAL4 only	-0.866667	Gr28be-GAL4/UAS-Kir2.1	0.466667
UAS-Kir2.1 only	-0.933333	Gr28bc-GAL4 only	-0.866667	Gr28bc-GAL4/UAS-Kir2.1	0.533333	Gr28be-GAL4 only	-0.866667	Gr28be-GAL4/UAS-Kir2.1	0.266667
UAS-Kir2.1 only	-0.333333	Gr28bc-GAL4 only	-0.4	Gr28bc-GAL4/UAS-Kir2.1	0.6	Gr28be-GAL4 only	-0.866667	Gr28be-GAL4/UAS-Kir2.1	-0.266667
UAS-Kir2.1 only	-0.333333	Gr28bc-GAL4 only	-0.533333	Gr28bc-GAL4/UAS-Kir2.1	0.266667	Gr28be-GAL4 only	-0.733333	Gr28be-GAL4/UAS-Kir2.1	0
UAS-Kir2.1 only	-0.733333	Gr28bc-GAL4 only	-0.866667	Gr28bc-GAL4/UAS-Kir2.1	0.933333	Gr28be-GAL4 only	-0.266667	Gr28be-GAL4/UAS-Kir2.1	-0.733333
UAS-Kir2.1 only	-1	Gr28bc-GAL4 only	-0.733333	Gr28bc-GAL4/UAS-Kir2.1	0.133333	Gr28be-GAL4 only	-0.466667	Gr28be-GAL4/UAS-Kir2.1	0.642857
UAS-Kir2.1 only	-0.6	Gr28bc-GAL4 only	-0.6	Gr28bc-GAL4/UAS-Kir2.1	0.733333	Gr28be-GAL4 only	-0.866667	Gr28be-GAL4/UAS-Kir2.1	0.466667
UAS-Kir2.1 only	-0.266667	Gr28bc-GAL4 only	-0.933333	Gr28bc-GAL4/UAS-Kir2.1	-0.333333	Gr28be-GAL4 only	-1
UAS-Kir2.1 only	0.6
UAS-Kir2.1 only	-0.666667
UAS-Kir2.1 only	0.2
UAS-Kir2.1 only	-0.866667

### Sheet: Figure 3- 50 mM Caffeine
Figure 3-Source Data 1
Taste preference assay for bitter compounds of larvae with inactivated Gr28bc or Gr28be GRNs using expression of UAS-Kir2.1
Sample name	P.I. [50 mM caffeine]	Sample name	P.I. [50 mM caffeine]	Sample name	P.I. [50 mM caffeine]	Sample name	P.I. [50 mM caffeine]	Sample name	P.I. [50 mM caffeine]
UAS-Kir2.1 only	-0.466667	Gr28bc-GAL4 only	-0.733333	Gr28bc-GAL4/UAS-Kir2.1	0.571429	Gr28be-GAL4 only	-0.466667	Gr28be-GAL4/UAS-Kir2.1	0.2
UAS-Kir2.1 only	-0.714286	Gr28bc-GAL4 only	-0.733333	Gr28bc-GAL4/UAS-Kir2.1	0.2	Gr28be-GAL4 only	-0.466667	Gr28be-GAL4/UAS-Kir2.1	0.6
UAS-Kir2.1 only	-0.428571	Gr28bc-GAL4 only	-0.6	Gr28bc-GAL4/UAS-Kir2.1	0.333333	Gr28be-GAL4 only	-0.733333	Gr28be-GAL4/UAS-Kir2.1	-0.066667
UAS-Kir2.1 only	-0.785714	Gr28bc-GAL4 only	-0.733333	Gr28bc-GAL4/UAS-Kir2.1	-0.066667	Gr28be-GAL4 only	-0.933333	Gr28be-GAL4/UAS-Kir2.1	-0.333333
UAS-Kir2.1 only	-0.625	Gr28bc-GAL4 only	-0.733333	Gr28bc-GAL4/UAS-Kir2.1	0	Gr28be-GAL4 only	-1	Gr28be-GAL4/UAS-Kir2.1	-0.2
UAS-Kir2.1 only	-0.466667	Gr28bc-GAL4 only	-0.666667	Gr28bc-GAL4/UAS-Kir2.1	0.333333	Gr28be-GAL4 only	-1	Gr28be-GAL4/UAS-Kir2.1	0.266667
UAS-Kir2.1 only	-0.466667	Gr28bc-GAL4 only	-0.466667	Gr28bc-GAL4/UAS-Kir2.1	0.6	Gr28be-GAL4 only	-0.333333	Gr28be-GAL4/UAS-Kir2.1	0.066667
UAS-Kir2.1 only	-0.6	Gr28bc-GAL4 only	-0.866667	Gr28bc-GAL4/UAS-Kir2.1	0.142857	Gr28be-GAL4 only	-0.6	Gr28be-GAL4/UAS-Kir2.1	-0.333333
UAS-Kir2.1 only	-0.428571	Gr28bc-GAL4 only	-0.6	Gr28bc-GAL4/UAS-Kir2.1	-0.066667	Gr28be-GAL4 only	-0.866667	Gr28be-GAL4/UAS-Kir2.1	0.6
UAS-Kir2.1 only	-0.533333	Gr28bc-GAL4 only	-0.6	Gr28bc-GAL4/UAS-Kir2.1	-0.066667	Gr28be-GAL4 only	-1	Gr28be-GAL4/UAS-Kir2.1	-0.733333
UAS-Kir2.1 only	-0.466667	Gr28bc-GAL4 only	-0.6	Gr28bc-GAL4/UAS-Kir2.1	0.066667	Gr28be-GAL4 only	-0.8	Gr28be-GAL4/UAS-Kir2.1	-0.066667
UAS-Kir2.1 only	-0.866667	Gr28bc-GAL4 only	-1	Gr28bc-GAL4/UAS-Kir2.1	0.066667	Gr28be-GAL4 only	-0.866667	Gr28be-GAL4/UAS-Kir2.1	-0.6
UAS-Kir2.1 only	-0.6	Gr28bc-GAL4 only	-0.666667	Gr28bc-GAL4/UAS-Kir2.1	0.2	Gr28be-GAL4 only	-0.4	Gr28be-GAL4/UAS-Kir2.1	0.466667
UAS-Kir2.1 only	0.2	Gr28bc-GAL4 only	-0.6	Gr28bc-GAL4/UAS-Kir2.1	0.4	Gr28be-GAL4 only	-0.533333	Gr28be-GAL4/UAS-Kir2.1	-0.2
UAS-Kir2.1 only	-0.333333	Gr28bc-GAL4 only	-1	Gr28bc-GAL4/UAS-Kir2.1	-0.133333	Gr28be-GAL4 only	-0.2	Gr28be-GAL4/UAS-Kir2.1	-0.066667
UAS-Kir2.1 only	-0.866667	Gr28bc-GAL4 only	-0.733333	Gr28bc-GAL4/UAS-Kir2.1	0.2	Gr28be-GAL4 only	-0.866667	Gr28be-GAL4/UAS-Kir2.1	-0.2
UAS-Kir2.1 only	-0.6	Gr28bc-GAL4 only	-0.333333			Gr28be-GAL4 only	-0.375	Gr28be-GAL4/UAS-Kir2.1	0.066667
UAS-Kir2.1 only	-0.4	Gr28bc-GAL4 only	-0.733333			Gr28be-GAL4 only	-0.4	Gr28be-GAL4/UAS-Kir2.1	-0.333333
