## Supplementary material for "Opposing chemosensory functions of closely related gustatory receptors": Figure 4-figure supplement 1-Source Data 1

### Sheet: Figure 4-figure supplement
Figure 4-figure supplement 1-Source Data 1
Taste preference assay of Gr66a mutant larvae for bitter compounds
Sample name	P.I. [5 mM Denatonium]	Sample name	P.I. [5 mM Denatonium]	Sample name	P.I. [5 mM Quinine]	Sample name	P.I. [5 mM Quinine]	Sample name	P.I. [5 mM Lobeline]	Sample name	P.I. [5 mM Lobeline]	Sample name	P.I. [50 mM Caffeine]	Sample name	P.I. [50 mM Caffeine]
w1118	-0.666667	Gr66aex83	-0.866667	w1118	-0.4	Gr66aex83	-0.266667	w1118	-0.333333	Gr66aex83	-0.733333	w1118	-0.466667	Gr66aex83	0
w1118	-0.533333	Gr66aex83	-0.733333	w1118	-0.133333	Gr66aex83	-0.666667	w1118	-0.4	Gr66aex83	-0.6	w1118	-0.533333	Gr66aex83	-0.2
w1118	-0.8	Gr66aex83	-0.666667	w1118	-0.333333	Gr66aex83	-0.733333	w1118	-0.866667	Gr66aex83	-0.8	w1118	-0.733333	Gr66aex83	-0.2
w1118	-0.4	Gr66aex83	-0.6	w1118	-0.266667	Gr66aex83	-0.6	w1118	-0.466667	Gr66aex83	-0.4	w1118	0.0666667	Gr66aex83	0.333333
w1118	-0.866667	Gr66aex83	-0.666667	w1118	-0.2	Gr66aex83	-0.733333	w1118	-0.133333	Gr66aex83	-1	w1118	-0.733333	Gr66aex83	-0.466667
w1118	-0.6	Gr66aex83	-1	w1118	-0.333333	Gr66aex83	-0.533333	w1118	-0.733333	Gr66aex83	-0.6	w1118	0.0666667	Gr66aex83	0.333333
w1118	-0.533333	Gr66aex83	-0.933333	w1118	-0.333333	Gr66aex83	-0.666667	w1118	-0.266667	Gr66aex83	-0.733333	w1118	-0.733333	Gr66aex83	-0.333333
w1118	-0.6	Gr66aex83	-1	w1118	-0.666667	Gr66aex83	-0.666667	w1118	-0.2	Gr66aex83	0.0666667	w1118	-0.8	Gr66aex83	-0.466667
w1118	-0.6	Gr66aex83	-0.666667	w1118	-0.6	Gr66aex83	-0.466667	w1118	-0.466667	Gr66aex83	-0.0666667	w1118	-0.333333	Gr66aex83	-0.0666667
w1118	-0.333333	Gr66aex83	-0.933333	w1118	0.133333	Gr66aex83	-0.466667	w1118	-0.0666667	Gr66aex83	-0.0666667	w1118	-0.866667	Gr66aex83	0.0666667
w1118	-0.733333	Gr66aex83	-0.8	w1118	-0.333333	Gr66aex83	-0.733333	w1118	-0.333333	Gr66aex83	-0.2	w1118	-0.466667	Gr66aex83	-0.466667
		Gr66aex83	-0.733333	w1118	-0.666667	Gr66aex83	-1	w1118	-0.866667	Gr66aex83	-0.4	w1118	-0.733333	Gr66aex83	0
