## Supplementary material for "Opposing chemosensory functions of closely related gustatory receptors": Figure 4-Source Data 1

### Sheet: Figure 4A
Figure 4-Source Data 1
(A) Taste preference assay of wild type and Gr28 mutant larvae for bitter compounds
Sample name	P.I. [5 mM Denatonium]	Sample name	P.I. [5 mM Denatonium]	Sample name	P.I. [5 mM Quinine]	Sample name	P.I. [5 mM Quinine]	Sample name	P.I. [5 mM Lobeline]	Sample name	P.I. [5 mM Lobeline]	Sample name	P.I. [50 mM Caffeine]	Sample name	P.I. [50 mM Caffeine]
w1118	-0.733333	Gr28 mutant	-0.2	w1118	-0.666667	Gr28 mutant-Qui	-0.333333	w1118	-0.333333	Gr28 mutant-Qui	-0.8125	w1118	-0.4	Gr28 mutant-Qui	-0.714286
w1118	-0.733333	Gr28 mutant	0.066667	w1118	-0.733333	Gr28 mutant-Qui	0.066667	w1118	-0.733333	Gr28 mutant-Qui	-0.4	w1118	-0.4	Gr28 mutant-Qui	-0.733333
w1118	-0.266667	Gr28 mutant	-0.125	w1118	-0.466667	Gr28 mutant-Qui	-0.4	w1118	-0.2	Gr28 mutant-Qui	-0.8	w1118	-0.266667	Gr28 mutant-Qui	-0.466667
w1118	-0.466667	Gr28 mutant	0.1875	w1118	-0.866667	Gr28 mutant-Qui	-0.6	w1118	-0.866667	Gr28 mutant-Qui	-0.066667	w1118	-0.2	Gr28 mutant-Qui	-0.866667
w1118	-0.428571	Gr28 mutant	0.6	w1118	-0.466667	Gr28 mutant-Qui	-0.2	w1118	-0.266667	Gr28 mutant-Qui	-0.6	w1118	-0.733333	Gr28 mutant-Qui	-0.666667
w1118	-0.6	Gr28 mutant	-0.333333	w1118	-0.6	Gr28 mutant-Qui	-0.333333	w1118	-0.533333	Gr28 mutant-Qui	-0.6	w1118	-0.533333	Gr28 mutant-Qui	-0.733333
w1118	-0.4	Gr28 mutant	-0.066667	w1118	0.066667	Gr28 mutant-Qui	-0.333333	w1118	-0.733333	Gr28 mutant-Qui	-1	w1118	-0.266667	Gr28 mutant-Qui	-0.733333
w1118	-0.466667	Gr28 mutant	-0.142857	w1118	-0.466667	Gr28 mutant-Qui	0.2	w1118	-0.733333	Gr28 mutant-Qui	-0.866667	w1118	-0.466667	Gr28 mutant-Qui	-0.866667
w1118	-0.466667	Gr28 mutant	-0.466667	w1118	0	Gr28 mutant-Qui	0.066667	w1118	-0.6	Gr28 mutant-Qui	-0.733333	w1118	-0.266667	Gr28 mutant-Qui	-0.533333
w1118	-0.466667	Gr28 mutant	-0.133333	w1118	-0.533333	Gr28 mutant-Qui	-0.6	w1118	-0.866667	Gr28 mutant-Qui	-0.8	w1118	-0.6	Gr28 mutant-Qui	-0.533333
w1118	-0.733333	Gr28 mutant	0.071429	w1118	-0.466667	Gr28 mutant-Qui	-0.6	w1118	-0.6	Gr28 mutant-Qui	-0.4	w1118	-0.6	Gr28 mutant-Qui	-0.866667
w1118	-0.333333	Gr28 mutant	0.066667	w1118	-0.4	Gr28 mutant-Qui	-0.6	w1118	-0.733333	Gr28 mutant-Qui	-0.666667	w1118	-0.466667	Gr28 mutant-Qui	-0.866667
w1118	-0.333333	Gr28 mutant	0	w1118	-0.4							w1118	-0.333333	Gr28 mutant-Qui	-0.875
w1118	-0.2	Gr28 mutant	0.333333	w1118	-0.666667							w1118	-0.333333	Gr28 mutant-Qui	-0.533333
w1118	-0.533333	Gr28 mutant	-0.4	w1118	-0.733333							w1118	-0.2	Gr28 mutant-Qui	-0.533333
		Gr28 mutant	-0.214286	w1118	-0.4							w1118	-0.733333
		Gr28 mutant	-0.2	w1118	-0.333333							w1118	-0.866667
												w1118	-0.4
												w1118	-0.533333

### Sheet: Figure 4B
Figure 4-Source Data 1
(B) Taste preference assay of Gr28 mutant larvae for denatonium expressing single Gr28 genes in Gr28bc GRNs
Sample name	P.I. [5 mM Denatonium]	Sample name	P.I. [5 mM Denatonium]	Sample name	P.I. [5 mM Denatonium]	Sample name	P.I. [5 mM Denatonium]	Sample name	P.I. [5 mM Denatonium]	Sample name	P.I. [5 mM Denatonium]	Sample name	P.I. [5 mM Denatonium]	Sample name	P.I. [5 mM Denatonium]	Sample name	P.I. [5 mM Denatonium]	Sample name	P.I. [5 mM Denatonium]	Sample name	P.I. [5 mM Denatonium]	Sample name	P.I. [5 mM Denatonium]	Sample name	P.I. [5 mM Denatonium]	Sample name	P.I. [5 mM Denatonium]	Sample name	P.I. [5 mM Denatonium]
w1118	-0.333333	Gr28 mutant	-0.2	Gr28 mutant with Gr28bc-GAL4 only	0.2	Gr28 mutant with UAS-Gr28a only	0.066667	Gr28a rescue	0.2	Gr28 mutant with UAS-Gr28ba only	0.2	Gr28ba rescue	-0.866667	Gr28 mutant with UAS-Gr28bb only	-0.133333	Gr28bb rescue	-0.0666667	Gr28 mutant with UAS-Gr28bc only	-0.2	Gr28bc rescue	-0.733333	Gr28 mutant with UAS-Gr28bd only	0	Gr28bd rescue	0.066667	Gr28 mutant with UAS-Gr28be only	0.533333	Gr28be rescue	0
w1118	-0.333333	Gr28 mutant	0.066667	Gr28 mutant with Gr28bc-GAL4 only	-0.333333	Gr28 mutant with UAS-Gr28a only	0.066667	Gr28a rescue	-0.4	Gr28 mutant with UAS-Gr28ba only	-0.466667	Gr28ba rescue	-0.666667	Gr28 mutant with UAS-Gr28bb only	0.2	Gr28bb rescue	-0.0666667	Gr28 mutant with UAS-Gr28bc only	-0.0666667	Gr28bc rescue	-0.2	Gr28 mutant with UAS-Gr28bd only	0.2	Gr28bd rescue	-0.466667	Gr28 mutant with UAS-Gr28be only	-0.066667	Gr28be rescue	0.266667
w1118	-0.2	Gr28 mutant	-0.066667	Gr28 mutant with Gr28bc-GAL4 only	0.2	Gr28 mutant with UAS-Gr28a only	-0.6	Gr28a rescue	-0.333333	Gr28 mutant with UAS-Gr28ba only	-0.466667	Gr28ba rescue	-0.2	Gr28 mutant with UAS-Gr28bb only	-0.2	Gr28bb rescue	0.466667	Gr28 mutant with UAS-Gr28bc only	-0.733333	Gr28bc rescue	-1	Gr28 mutant with UAS-Gr28bd only	-0.333333	Gr28bd rescue	-0.066667	Gr28 mutant with UAS-Gr28be only	0.066667	Gr28be rescue	0.266667
w1118	-0.666667	Gr28 mutant	0	Gr28 mutant with Gr28bc-GAL4 only	-0.333333	Gr28 mutant with UAS-Gr28a only	0.2	Gr28a rescue	0.066667	Gr28 mutant with UAS-Gr28ba only	0.2	Gr28ba rescue	-0.733333	Gr28 mutant with UAS-Gr28bb only	0.0666667	Gr28bb rescue	-0.2	Gr28 mutant with UAS-Gr28bc only	0.6	Gr28bc rescue	-0.733333	Gr28 mutant with UAS-Gr28bd only	-0.066667	Gr28bd rescue	-0.133333	Gr28 mutant with UAS-Gr28be only	-0.466667	Gr28be rescue	-0.133333
w1118	-0.733333	Gr28 mutant	-0.066667	Gr28 mutant with Gr28bc-GAL4 only	0.266667	Gr28 mutant with UAS-Gr28a only	-0.533333	Gr28a rescue	-0.333333	Gr28 mutant with UAS-Gr28ba only	-0.333333	Gr28ba rescue	-0.133333	Gr28 mutant with UAS-Gr28bb only	-0.0666667	Gr28bb rescue	-0.0666667	Gr28 mutant with UAS-Gr28bc only	0	Gr28bc rescue	-0.733333	Gr28 mutant with UAS-Gr28bd only	-0.6	Gr28bd rescue	0.266667	Gr28 mutant with UAS-Gr28be only	-0.2	Gr28be rescue	0.2
w1118	-0.466667	Gr28 mutant	-0.2	Gr28 mutant with Gr28bc-GAL4 only	-0.466667	Gr28 mutant with UAS-Gr28a only	-0.2	Gr28a rescue	0.066667	Gr28 mutant with UAS-Gr28ba only	-0.066667	Gr28ba rescue	-0.8	Gr28 mutant with UAS-Gr28bb only	0.0666667	Gr28bb rescue	-0.2	Gr28 mutant with UAS-Gr28bc only	-0.0666667	Gr28bc rescue	-0.733333	Gr28 mutant with UAS-Gr28bd only	0	Gr28bd rescue	-0.066667	Gr28 mutant with UAS-Gr28be only	-0.333333	Gr28be rescue	-0.333333
w1118	-0.466667	Gr28 mutant	0.066667	Gr28 mutant with Gr28bc-GAL4 only	-0.466667	Gr28 mutant with UAS-Gr28a only	-0.066667	Gr28a rescue	-0.2	Gr28 mutant with UAS-Gr28ba only	-0.133333	Gr28ba rescue	-0.733333	Gr28 mutant with UAS-Gr28bb only	-0.333333	Gr28bb rescue	-0.733333	Gr28 mutant with UAS-Gr28bc only	-0.0666667	Gr28bc rescue	-0.666667	Gr28 mutant with UAS-Gr28bd only	0.066667	Gr28bd rescue	0.066667	Gr28 mutant with UAS-Gr28be only	-0.133333	Gr28be rescue	0.2
w1118	-0.466667	Gr28 mutant	-0.333333	Gr28 mutant with Gr28bc-GAL4 only	-0.466667	Gr28 mutant with UAS-Gr28a only	0	Gr28a rescue	0.066667	Gr28 mutant with UAS-Gr28ba only	0	Gr28ba rescue	-1	Gr28 mutant with UAS-Gr28bb only	-0.2	Gr28bb rescue	0.0666667	Gr28 mutant with UAS-Gr28bc only	-0.133333	Gr28bc rescue	-0.2	Gr28 mutant with UAS-Gr28bd only	-0.4	Gr28bd rescue	0.066667	Gr28 mutant with UAS-Gr28be only	-0.333333	Gr28be rescue	0
w1118	-0.666667	Gr28 mutant	-0.333333	Gr28 mutant with Gr28bc-GAL4 only	-0.066667	Gr28 mutant with UAS-Gr28a only	-0.333333	Gr28a rescue	-0.066667	Gr28 mutant with UAS-Gr28ba only	-0.466667	Gr28ba rescue	-0.6	Gr28 mutant with UAS-Gr28bb only	0.2	Gr28bb rescue	-0.0666667	Gr28 mutant with UAS-Gr28bc only	-0.0666667	Gr28bc rescue	-0.6	Gr28 mutant with UAS-Gr28bd only	-0.6	Gr28bd rescue	0.066667	Gr28 mutant with UAS-Gr28be only	-0.066667	Gr28be rescue	0.8
w1118	-0.666667	Gr28 mutant	-0.2	Gr28 mutant with Gr28bc-GAL4 only	-0.2	Gr28 mutant with UAS-Gr28a only	-0.066667	Gr28a rescue	0.333333	Gr28 mutant with UAS-Gr28ba only	-0.466667	Gr28ba rescue	0.066667	Gr28 mutant with UAS-Gr28bb only	0	Gr28bb rescue	0.0666667	Gr28 mutant with UAS-Gr28bc only	-0.2	Gr28bc rescue	-0.6	Gr28 mutant with UAS-Gr28bd only	-0.133333	Gr28bd rescue	-0.2	Gr28 mutant with UAS-Gr28be only	-0.266667	Gr28be rescue	-0.066667
w1118	-0.533333	Gr28 mutant	0.533333	Gr28 mutant with Gr28bc-GAL4 only	0.333333	Gr28 mutant with UAS-Gr28a only	-0.4	Gr28a rescue	-0.466667	Gr28 mutant with UAS-Gr28ba only	-0.333333	Gr28ba rescue	-0.6	Gr28 mutant with UAS-Gr28bb only	-0.333333	Gr28bb rescue	-0.0666667	Gr28 mutant with UAS-Gr28bc only	0	Gr28bc rescue	-0.2	Gr28 mutant with UAS-Gr28bd only	-0.6	Gr28bd rescue	-0.2	Gr28 mutant with UAS-Gr28be only	-0.466667	Gr28be rescue	0
w1118	-0.866667	Gr28 mutant	0.066667	Gr28 mutant with Gr28bc-GAL4 only	0.4	Gr28 mutant with UAS-Gr28a only	-0.666667	Gr28a rescue	-0.733333	Gr28 mutant with UAS-Gr28ba only	-0.333333	Gr28ba rescue	-0.466667	Gr28 mutant with UAS-Gr28bb only	-0.0666667	Gr28bb rescue	0.0666667	Gr28 mutant with UAS-Gr28bc only	0.333333	Gr28bc rescue	-0.8	Gr28 mutant with UAS-Gr28bd only	0.066667	Gr28bd rescue	0	Gr28 mutant with UAS-Gr28be only	-0.2	Gr28be rescue	0.2
w1118	-0.533333	Gr28 mutant	-0.066667	Gr28 mutant with Gr28bc-GAL4 only	-0.066667	Gr28 mutant with UAS-Gr28a only	0.066667	Gr28a rescue	0.333333	Gr28 mutant with UAS-Gr28ba only	-0.066667	Gr28ba rescue	-0.533333	Gr28 mutant with UAS-Gr28bb only	-0.466667	Gr28bb rescue	-0.333333	Gr28 mutant with UAS-Gr28bc only	-0.866667	Gr28bc rescue	-1	Gr28 mutant with UAS-Gr28bd only	-0.133333	Gr28bd rescue	-0.4	Gr28 mutant with UAS-Gr28be only	0.333333	Gr28be rescue	0.066667
w1118	-0.066667	Gr28 mutant	-0.133333	Gr28 mutant with Gr28bc-GAL4 only	0	Gr28 mutant with UAS-Gr28a only	0	Gr28a rescue	0.466667	Gr28 mutant with UAS-Gr28ba only	-0.066667	Gr28ba rescue	-0.733333	Gr28 mutant with UAS-Gr28bb only	0.0666667	Gr28bb rescue	0.2	Gr28 mutant with UAS-Gr28bc only	0	Gr28bc rescue	-0.866667	Gr28 mutant with UAS-Gr28bd only	-0.2	Gr28bd rescue	-0.133333			Gr28be rescue	0.2
w1118	-0.4	Gr28 mutant	-0.333333	Gr28 mutant with Gr28bc-GAL4 only	-0.2	Gr28 mutant with UAS-Gr28a only	-0.333333	Gr28a rescue	-0.266667	Gr28 mutant with UAS-Gr28ba only	0.066667			Gr28 mutant with UAS-Gr28bb only	-0.0666667	Gr28bb rescue	-0.0666667	Gr28 mutant with UAS-Gr28bc only	-0.0666667			Gr28 mutant with UAS-Gr28bd only	-0.066667	Gr28bd rescue	0.133333			Gr28be rescue	0
		Gr28 mutant	-0.4	Gr28 mutant with Gr28bc-GAL4 only	0	Gr28 mutant with UAS-Gr28a only	0.6	Gr28a rescue	0.066667					Gr28 mutant with UAS-Gr28bb only	-0.333333	Gr28bb rescue	0.0666667					Gr28 mutant with UAS-Gr28bd only	-0.333333	Gr28bd rescue	-0.4
				Gr28 mutant with Gr28bc-GAL4 only	-0.333333	Gr28 mutant with UAS-Gr28a only	-0.133333	Gr28a rescue	0.333333					Gr28 mutant with UAS-Gr28bb only	-0.0666667	Gr28bb rescue	0.0666667					Gr28 mutant with UAS-Gr28bd only	-0.133333	Gr28bd rescue	-0.066667
				Gr28 mutant with Gr28bc-GAL4 only	0.2	Gr28 mutant with UAS-Gr28a only	-0.066667							Gr28 mutant with UAS-Gr28bb only	0.0666667	Gr28bb rescue	-0.2					Gr28 mutant with UAS-Gr28bd only	0.066667	Gr28bd rescue	0.266667
				Gr28 mutant with Gr28bc-GAL4 only	0.133333
				Gr28 mutant with Gr28bc-GAL4 only	-0.133333
