## Supplementary material for "Opposing chemosensory functions of closely related gustatory receptors": Figure 5-Source Data 1

### Sheet: Figure 5D
Figure 5-Source Data 1
(D) Ca2+ responses of Gr28bc GRNs in the TOG to bitter compounds and sugars
Sample name	Water (carrier)	5 mM Denatonium	5 mM Quinine	5 mM Lobeline	50 mM Caffeine	100 mM Fructose	100 mM Ribose	100 mM Sucrose
Gr28bc-GAL4/UAS-GCaMP6m	-0.31	67.25	229.18	186.65	94	42.98	-7.54	4.78
Gr28bc-GAL4/UAS-GCaMP6m	10.05	177	531.56	74.39	250.6	6.22	-5.79	4.2
Gr28bc-GAL4/UAS-GCaMP6m	-6.82	160.74	47.3	433.37	186.91	3.72	9.19	49.66
Gr28bc-GAL4/UAS-GCaMP6m	-5.87	168.64	111.89	84.74	146.42	9.18	1.14	29.06
Gr28bc-GAL4/UAS-GCaMP6m	21.91	64.1	196.4	13.14	140.45	57.54	16.51	28.76
Gr28bc-GAL4/UAS-GCaMP6m	27.76	231.43	54.6	42.55	460.57	3.48	-4.07	2.78
Gr28bc-GAL4/UAS-GCaMP6m	20.7	216.73	144.95	99.8	40.63	5.96	38.7	4.67
Gr28bc-GAL4/UAS-GCaMP6m	3.08	66.41	263.94	385.11	82.31	23.95	19.89	1.8
Gr28bc-GAL4/UAS-GCaMP6m	13.58	114.99	131.3	37.08	148.46	48.04	5.03	2.87
Gr28bc-GAL4/UAS-GCaMP6m	-3.43	254.37	153.95	22.83	207.84	15.98	2.71	1.7
Gr28bc-GAL4/UAS-GCaMP6m	7.38	395.61	157.43	87.84	72.38	9.6	0.28	5.95
Gr28bc-GAL4/UAS-GCaMP6m	5.39	91.96	88.66	75.48	128	10.48	12.01	-0.37
Gr28bc-GAL4/UAS-GCaMP6m	-1.5	103.68	67.97	31.25	79.6	1.44	37.31
Gr28bc-GAL4/UAS-GCaMP6m	8.51	73.47		88.22	184.03	-0.17	5.37
Gr28bc-GAL4/UAS-GCaMP6m	4.98	177.78			115.82
Gr28bc-GAL4/UAS-GCaMP6m		92.64			210.27

### Sheet: Figure 5E
Figure 5-Source Data 1
(E) Ca2+ responses of Gr28 mutant larvae to bitter compounds
Sample name	Water (carrier)	Sample name	Water (carrier)	Sample name	5 mM Denatonium	Sample name	5 mM Denatonium	Sample name	5 mM Quinine	Sample name	5 mM Quinine	Sample name	5 mM Lobeline	Sample name	5 mM Lobeline	Sample name	50 mM Caffeine	Sample name	50 mM Caffeine
Control	-0.31	Gr28 mutant	6.52	Control	67.25	Gr28 mutant	17.76	Control	229.18	Gr28 mutant	50.71	Control	186.65	Gr28 mutant	22.07	Control	94	Gr28 mutant	256.91
Control	10.05	Gr28 mutant	-3.42	Control	177	Gr28 mutant	92.36	Control	531.56	Gr28 mutant	8.87	Control	74.39	Gr28 mutant	191.42	Control	250.6	Gr28 mutant	213.34
Control	-6.82	Gr28 mutant	3.45	Control	160.74	Gr28 mutant	87.69	Control	47.3	Gr28 mutant	79.68	Control	433.37	Gr28 mutant	97.28	Control	186.91	Gr28 mutant	92.41
Control	-5.87	Gr28 mutant	27.67	Control	168.64	Gr28 mutant	-0.29	Control	111.89	Gr28 mutant	115.19	Control	84.74	Gr28 mutant	21.49	Control	146.42	Gr28 mutant	252.7
Control	21.91	Gr28 mutant	2.74	Control	64.1	Gr28 mutant	62.89	Control	196.4	Gr28 mutant	62	Control	13.14	Gr28 mutant	72.13	Control	140.45	Gr28 mutant	89.16
Control	27.76	Gr28 mutant	0.07	Control	231.43	Gr28 mutant	137.77	Control	54.6	Gr28 mutant	4.44	Control	42.55	Gr28 mutant	65.04	Control	460.57	Gr28 mutant	152.72
Control	20.7	Gr28 mutant	8.38	Control	216.73	Gr28 mutant	56.59	Control	144.95	Gr28 mutant	85.51	Control	99.8	Gr28 mutant	155.76	Control	40.63	Gr28 mutant	326.13
Control	3.08	Gr28 mutant	27.96	Control	66.41	Gr28 mutant	167.56	Control	263.94	Gr28 mutant	24.35	Control	385.11	Gr28 mutant	90.16	Control	82.31	Gr28 mutant	66.23
Control	13.58	Gr28 mutant	-2.97	Control	114.99	Gr28 mutant	48.8	Control	131.3	Gr28 mutant	20.67	Control	37.08	Gr28 mutant	58.14	Control	148.46	Gr28 mutant	181.2
Control	-3.43	Gr28 mutant	7.41	Control	254.37	Gr28 mutant	48.42	Control	153.95	Gr28 mutant	13.66	Control	22.83	Gr28 mutant	140.17	Control	207.84	Gr28 mutant	98.9
Control	7.38	Gr28 mutant	6.64	Control	395.61	Gr28 mutant	169.33	Control	157.43	Gr28 mutant	216.4	Control	87.84	Gr28 mutant	341.47	Control	72.38	Gr28 mutant	337.18
Control	5.39	Gr28 mutant	8.21	Control	91.96	Gr28 mutant	51.37	Control	88.66	Gr28 mutant	104.94	Control	75.48	Gr28 mutant	299.41	Control	128	Gr28 mutant	143.82
Control	-1.5	Gr28 mutant	9.85	Control	103.68	Gr28 mutant	30.49	Control	67.97	Gr28 mutant	14.02	Control	31.25	Gr28 mutant	266.98	Control	79.6	Gr28 mutant	51.98
Control	8.51	Gr28 mutant	1.75	Control	73.47	Gr28 mutant	16.34			Gr28 mutant	71.63	Control	88.22	Gr28 mutant	130.45	Control	184.03	Gr28 mutant	283.96
Control	4.98	Gr28 mutant	16.91	Control	177.78	Gr28 mutant	36.38			Gr28 mutant	155.84			Gr28 mutant	113.44	Control	115.82
		Gr28 mutant	8.078	Control	92.64											Control	210.27

### Sheet: Figure 5F
Figure 5-Source Data 1
(F&G) Ca2+ responses of Gr28 mutant larvae to denatonium (F) or quinine (G) expressing single Gr28 genes in Gr28bc GRNs
Sample name	5 mM Denatonium	Sample name	5 mM Denatonium	Sample name	5 mM Denatonium	Sample name	5 mM Denatonium	Sample name	5 mM Denatonium	Sample name	5 mM Denatonium	Sample name	5 mM Denatonium	Sample name	5 mM Denatonium
Control	67.25	Gr28 mutant	17.76	Gr28a rescue	4.44	Gr28ba rescue	86.32	Gr28bb rescue	15.69	Gr28bc rescue	105.5	Gr28bd rescue	9.33	Gr28be rescue	66.42
Control	177	Gr28 mutant	92.36	Gr28a rescue	11.09	Gr28ba rescue	71.49	Gr28bb rescue	21.37	Gr28bc rescue	397.99	Gr28bd rescue	19.14	Gr28be rescue	99.56
Control	160.74	Gr28 mutant	87.69	Gr28a rescue	29.63	Gr28ba rescue	55.32	Gr28bb rescue	16.17	Gr28bc rescue	131.55	Gr28bd rescue	12.75	Gr28be rescue	48.19
Control	168.64	Gr28 mutant	-0.29	Gr28a rescue	453.46	Gr28ba rescue	185.46	Gr28bb rescue	8.66	Gr28bc rescue	148.24	Gr28bd rescue	22.39	Gr28be rescue	103.27
Control	64.1	Gr28 mutant	62.89	Gr28a rescue	-6.75	Gr28ba rescue	176.42	Gr28bb rescue	16.17	Gr28bc rescue	79.25	Gr28bd rescue	35.09	Gr28be rescue	65.2
Control	231.43	Gr28 mutant	137.77	Gr28a rescue	15.05	Gr28ba rescue	58.39	Gr28bb rescue	49.79	Gr28bc rescue	72.29	Gr28bd rescue	12.51	Gr28be rescue	33.8
Control	216.73	Gr28 mutant	56.59	Gr28a rescue	17.34	Gr28ba rescue	357.39	Gr28bb rescue	90.39	Gr28bc rescue	133.91	Gr28bd rescue	1.17	Gr28be rescue	126.25
Control	66.41	Gr28 mutant	167.56	Gr28a rescue	7.17	Gr28ba rescue	50.28	Gr28bb rescue	86.49	Gr28bc rescue	99.18	Gr28bd rescue	13.19	Gr28be rescue	79.4
Control	114.99	Gr28 mutant	48.8	Gr28a rescue	75.54	Gr28ba rescue	56.22	Gr28bb rescue	36.59	Gr28bc rescue	71.81	Gr28bd rescue	77.94	Gr28be rescue	21.64
Control	254.37	Gr28 mutant	48.42	Gr28a rescue	9.69	Gr28ba rescue	597.86	Gr28bb rescue	14.41	Gr28bc rescue	305.55	Gr28bd rescue	5.24	Gr28be rescue	4.21
Control	395.61	Gr28 mutant	169.33	Gr28a rescue	36.79	Gr28ba rescue	64.82	Gr28bb rescue	65.42	Gr28bc rescue	565.38	Gr28bd rescue	8.05	Gr28be rescue	60.61
Control	91.96	Gr28 mutant	51.37	Gr28a rescue	14.92	Gr28ba rescue	313.86	Gr28bb rescue	112.52	Gr28bc rescue	148.75	Gr28bd rescue	164.12	Gr28be rescue	113.75
Control	103.68	Gr28 mutant	30.49			Gr28ba rescue	81.86	Gr28bb rescue	390.09	Gr28bc rescue	92.4	Gr28bd rescue	60.51	Gr28be rescue	323.21
Control	73.47	Gr28 mutant	16.34			Gr28ba rescue	89.32	Gr28bb rescue	41.79	Gr28bc rescue	81.76	Gr28bd rescue	16.69	Gr28be rescue	37.53
Control	177.78	Gr28 mutant	36.38			Gr28ba rescue	635.94					Gr28bd rescue	33.53	Gr28be rescue	110.83
Control	92.64					Gr28ba rescue	153.68

### Sheet: Figure 5G
Figure 5-Source Data 1
(F&G) Ca2+ responses of Gr28 mutant larvae to denatonium (F) or quinine (G) expressing single Gr28 genes in Gr28bc GRNs
Sample name	5 mM Quinine	Sample name	5 mM Quinine	Sample name	5 mM Quinine	Sample name	5 mM Quinine	Sample name	5 mM Quinine	Sample name	5 mM Quinine	Sample name	5 mM Quinine	Sample name	5 mM Quinine
Control	229.18	Gr28 mutant	50.71	Gr28a rescue	2.55	Gr28ba rescue	48	Gr28bb rescue	6.13	Gr28bc rescue	56.07	Gr28bd rescue	30.23	Gr28be rescue	83.63
Control	531.56	Gr28 mutant	8.87	Gr28a rescue	27.39	Gr28ba rescue	49.95	Gr28bb rescue	10.61	Gr28bc rescue	281.04	Gr28bd rescue	466.5	Gr28be rescue	119.44
Control	47.3	Gr28 mutant	79.68	Gr28a rescue	8.94	Gr28ba rescue	64.8	Gr28bb rescue	2.65	Gr28bc rescue	97.27	Gr28bd rescue	74.64	Gr28be rescue	35.15
Control	111.89	Gr28 mutant	115.19	Gr28a rescue	72.69	Gr28ba rescue	63.34	Gr28bb rescue	30.54	Gr28bc rescue	375.52	Gr28bd rescue	15.22	Gr28be rescue	29.37
Control	196.4	Gr28 mutant	62	Gr28a rescue	307.19	Gr28ba rescue	12.17	Gr28bb rescue	73.63	Gr28bc rescue	33.47	Gr28bd rescue	102.12	Gr28be rescue	54.89
Control	54.6	Gr28 mutant	4.44	Gr28a rescue	45.7	Gr28ba rescue	24.89	Gr28bb rescue	23.33	Gr28bc rescue	42.14	Gr28bd rescue	4.72	Gr28be rescue	20.86
Control	144.95	Gr28 mutant	85.51	Gr28a rescue	50.68	Gr28ba rescue	47.96	Gr28bb rescue	36.12	Gr28bc rescue	63.96	Gr28bd rescue	6.8	Gr28be rescue	80.94
Control	263.94	Gr28 mutant	24.35	Gr28a rescue	7.64	Gr28ba rescue	25.73	Gr28bb rescue	32.15	Gr28bc rescue	44.31	Gr28bd rescue	4.82	Gr28be rescue	65.44
Control	131.3	Gr28 mutant	20.67	Gr28a rescue	60.99	Gr28ba rescue	35.27	Gr28bb rescue	12.14	Gr28bc rescue	44.49	Gr28bd rescue	13.07	Gr28be rescue	33.37
Control	153.95	Gr28 mutant	13.66	Gr28a rescue	-1.52	Gr28ba rescue	88.38	Gr28bb rescue	50.18	Gr28bc rescue	149.48	Gr28bd rescue	21.82	Gr28be rescue	36.06
Control	157.43	Gr28 mutant	216.4	Gr28a rescue	26.93	Gr28ba rescue	13.24	Gr28bb rescue	12.62	Gr28bc rescue	15.2	Gr28bd rescue	9.88	Gr28be rescue	403.57
Control	88.66	Gr28 mutant	104.94	Gr28a rescue	17.76	Gr28ba rescue	100.15	Gr28bb rescue	88.57	Gr28bc rescue	18.34	Gr28bd rescue	8.35	Gr28be rescue	25.85
Control	67.97	Gr28 mutant	14.02	Gr28a rescue	25.58	Gr28ba rescue	55.69	Gr28bb rescue	37.91	Gr28bc rescue	16.95	Gr28bd rescue	13.71	Gr28be rescue	19.48
		Gr28 mutant	71.63	Gr28a rescue	4.39	Gr28ba rescue	56.95			Gr28bc rescue	38.96	Gr28bd rescue	39.64
		Gr28 mutant	155.84			Gr28ba rescue	5.81			Gr28bc rescue	33.1	Gr28bd rescue	71.63
						Gr28ba rescue	23.57					Gr28bd rescue	62.61
												Gr28bd rescue	8.12
